# Analysis of genome sequences of marine isolates of *Saccharomyces cerevisiae*

**DOI:** 10.64898/2026.10.26.761992

**Authors:** Muhammad Farhan Aslam, Abdelrahman Zaky, Xirong Hou, Yihan Chen, Yufei Hu, Christopher E. French

## Abstract

*Saccharomyces cerevisiae* is the workhorse of the fermentation industry, as well as a dominant laboratory model organism and chassis for synthetic biology. The great majority of known isolates are from terrestrial sources, but a number of strains are reported to have been isolated from seawater and marine sediments and organisms. Marine strains may have superior tolerance to salt and fermentation inhibitors, and other properties which may be useful in industry, especially in processes based on seawater and marine biomass, as well as casting new light on the physiology and evolution of this species. We have recently reported the isolation of several marine strains of *S. cerevisiae* and comparisons with terrestrial strains for ethanol production. Here we describe the genome sequences of three marine *S. cerevisiae* strains, AZ65, AZ118 and AZ123. To the best of our knowledge, these are the first genome sequences of marine *S. cerevisiae* strains for which published isolation data are available. Superior salt and inhibitor tolerance of the strains, compared to multiple terrestrial and industrial comparators, was confirmed. Analysis of the *ENA* locus, believed to be related to salt tolerance in *S. cerevisiae*, did not show strong evidence for modification of copy number, protein sequence, or promoter sequence of this locus in response to a marine habitat. The physiological and genetic basis of salt and inhibitor tolerance thus remains to be determined.
