## Supplementary material for "Analysis of genome sequences of marine isolates of *Saccharomyces cerevisiae*": Data for Figures 1 and 2

### Sheet: Sheet1
Supplementary Data for Figures 1 and 2
Figure 1: Salt Tolerance
AZ65
Strain	Condition	Sample 1	Sample 2	Sample 3	Mean	SD	SE
AZ65	YPD (no added salt)	15.12	15.55	15.8	15.49	0.34	0.2
AZ65	0.6 M NaCl	13.75	14.05	14.2	14	0.23	0.13
AZ65	1.0 M NaCl	12.2	12.5	12.8	12.5	0.3	0.17
AZ65	1.5 M NaCl	3.2	3.5	3.8	3.5	0.3	0.17
AZ65	Sea salt (40 g/L)	11.7	12	12.3	12	0.3	0.17
AZ118
Strain	Condition	Sample 1	Sample 2	Sample 3	Mean	SD	SE
AZ118	YPD (no added salt)	14.2	14.7	15.08	14.66	0.44	0.25
AZ118	0.6 M NaCl	13.3	13.55	13.65	13.5	0.18	0.1
AZ118	1.0 M NaCl	10.75	11	11.25	11	0.25	0.14
AZ118	1.5 M NaCl	4.2	4.5	4.8	4.5	0.3	0.17
AZ118	Sea salt (40 g/L)	10.2	10.5	10.8	10.5	0.3	0.17
AZ123
Strain	Condition	Sample 1	Sample 2	Sample 3	Mean	SD	SE
AZ123	YPD (no added salt)	16.1	16.8	17.86	16.92	0.89	0.51
AZ123	0.6 M NaCl	15.7	16.05	16.25	16	0.28	0.16
AZ123	1.0 M NaCl	12.7	13	13.3	13	0.3	0.17
AZ123	1.5 M NaCl	3.7	4	4.3	4	0.3	0.17
AZ123	Sea salt (40 g/L)	11.2	11.5	11.8	11.5	0.3	0.17
BY4741
Strain	Condition	Sample 1	Sample 2	Sample 3	Mean	SD	SE
BY4741	YPD (no added salt)	11.05	11.3	11.7	11.35	0.33	0.19
BY4741	0.6 M NaCl	10.2	10.5	10.8	10.5	0.3	0.17
BY4741	1.0 M NaCl	7.75	8	8.25	8	0.25	0.14
BY4741	1.5 M NaCl	2.1	2.5	2.9	2.5	0.4	0.23
BY4741	Sea salt (40 g/L)	8.2	8.5	8.8	8.5	0.3	0.17
NCYC1187
Strain	Condition	Sample 1	Sample 2	Sample 3	Mean	SD	SE
NCYC1187	YPD (no added salt)	13.2	13.31	13.33	13.28	0.07	0.04
NCYC1187	0.6 M NaCl	13.2	13.5	13.8	13.5	0.3	0.17
NCYC1187	1.0 M NaCl	9.25	9.5	9.75	9.5	0.25	0.14
NCYC1187	1.5 M NaCl	3.2	3.5	3.8	3.5	0.3	0.17
NCYC1187	Sea salt (40 g/L)	9.2	9.5	9.8	9.5	0.3	0.17
NCYC2592
Strain	Condition	Sample 1	Sample 2	Sample 3	Mean	SD	SE
NCYC2592	YPD (no added salt)	13.1	13.8	14.68	13.86	0.79	0.46
NCYC2592	0.6 M NaCl	12.7	13.05	13.25	13	0.28	0.16
NCYC2592	1.0 M NaCl	9.25	9.5	9.75	9.5	0.25	0.14
NCYC2592	1.5 M NaCl	2.2	2.5	2.8	2.5	0.3	0.17
NCYC2592	Sea salt (40 g/L)	8.7	9	9.3	9	0.3	0.17
NCYC2780
Strain	Condition	Sample 1	Sample 2	Sample 3	Mean	SD	SE
NCYC2780	YPD (no added salt)	11.1	11.25	11.31	11.22	0.11	0.06
NCYC2780	0.6 M NaCl	14.2	14.5	14.8	14.5	0.3	0.17
NCYC2780	1.0 M NaCl	10.7	11	11.3	11	0.3	0.17
NCYC2780	1.5 M NaCl	3.7	4	4.3	4	0.3	0.17
NCYC2780	Sea salt (40 g/L)	6.7	7	7.3	7	0.3	0.17
Figure 2: Inhibitor Tolerance
AZ65
Strain	Condition	Sample 1	Sample 2	Sample 3	Mean	SD	SE
AZ65	YPD (glucose)	14.7	15.6	16.17	15.49	0.741148	0.427902
AZ65	HMF (15 mM)	11.2	12.1	12.79	12.03	0.797308	0.460326
AZ65	Furfural (10 mM)	12.3	12.9	13.2	12.8	0.458258	0.264575
AZ65	Acetic acid (60 mM, pH 5.5)	12.4	13.2	13.85	13.15	0.726292	0.419325
AZ118
Strain	Condition	Sample 1	Sample 2	Sample 3	Mean	SD	SE
AZ118	YPD (glucose)	13.8	14.9	15.28	14.66	0.768635	0.443772
AZ118	HMF (15 mM)	10.1	10.7	11	10.6	0.458258	0.264575
AZ118	Furfural (10 mM)	12.6	13	13.43	13.01	0.41509	0.239653
AZ118	Acetic acid (60 mM, pH 5.5)	11.2	12	12.95	12.05	0.876071	0.5058
AZ123
Strain	Condition	Sample 1	Sample 2	Sample 3	Mean	SD	SE
AZ123	YPD (glucose)	14.5	16.8	19.46	16.92	2.48218	1.43309
AZ123	HMF (15 mM)	11	11.4	11.77	11.39	0.385097	0.222336
AZ123	Furfural (10 mM)	12.6	13.7	15.25	13.85	1.33135	0.768657
AZ123	Acetic acid (60 mM, pH 5.5)	13.5	14.1	14.88	14.16	0.691954	0.3995
BY4741
Strain	Condition	Sample 1	Sample 2	Sample 3	Mean	SD	SE
BY4741	YPD (glucose)	10.95	11.4	11.7	11.35	0.377492	0.217945
BY4741	HMF (15 mM)	5.8	6.3	6.59	6.23	0.399625	0.230723
BY4741	Furfural (10 mM)	7.4	8	8.48	7.96	0.54111	0.31241
BY4741	Acetic acid (60 mM, pH 5.5)	8.3	8.9	9.47	8.89	0.585064	0.337787
NCYC1187
Strain	Condition	Sample 1	Sample 2	Sample 3	Mean	SD	SE
NCYC1187	YPD (glucose)	13.22	13.31	13.31	13.28	0.0519615	0.03
NCYC1187	HMF (15 mM)	9.58	9.72	9.8	9.7	0.111355	0.064291
NCYC1187	Furfural (10 mM)	10.24	10.28	10.38	10.3	0.072111	0.0416333
NCYC1187	Acetic acid (60 mM, pH 5.5)	10.22	10.29	10.3	10.27	0.043589	0.0251661
NCYC2592
Strain	Condition	Sample 1	Sample 2	Sample 3	Mean	SD	SE
NCYC2592	YPD (glucose)	12.8	13.6	15.18	13.86	1.21112	0.699238
NCYC2592	HMF (15 mM)	8.7	8.95	9.05	8.9	0.180278	0.104083
NCYC2592	Furfural (10 mM)	10.4	10.8	11.5	10.9	0.556776	0.321455
NCYC2592	Acetic acid (60 mM, pH 5.5)	12.3	13	13.61	12.97	0.655515	0.378462
NCYC2780
Strain	Condition	Sample 1	Sample 2	Sample 3	Mean	SD	SE
NCYC2780	YPD (glucose)	11.12	11.25	11.29	11.22	0.0888819	0.051316
NCYC2780	HMF (15 mM)	10.1	10.35	10.45	10.3	0.180278	0.104083
NCYC2780	Furfural (10 mM)	11.75	11.95	12.03	11.91	0.144222	0.0832666
NCYC2780	Acetic acid (60 mM, pH 5.5)	13.5	13.7	13.96	13.72	0.230651	0.133167
